# Two transcriptionally distinct pathways drive female development in a reptile with both genetic and temperature dependent sex determination

**DOI:** 10.1101/2021.02.03.429474

**Authors:** Sarah L. Whiteley, Clare E. Holleley, Susan Wagner, James Blackburn, Ira W. Deveson, Jennifer A. Marshall Graves, Arthur Georges

**Affiliations:** Institute for Applied Ecology, University of Canberra, Australia; Australian National Wildlife Collection CSIRO National Research Collections Australia, Canberra, Australia; Garvan Institute of Medical Research, Sydney, Australia; St. Vincent’s Clinical School, UNSW, Sydney, Australia; Latrobe University, Melbourne, Australia

**Keywords:** Sex reversal, gonad differentiation, thermosensitivity, calcium signalling, oxidative stress

## Abstract

How temperature determines sex remains unknown. A recent hypothesis proposes that conserved cellular mechanisms (calcium and redox; ‘CaRe’ status) sense temperature and identify genes and regulatory pathways likely to be involved in driving sexual development. We take advantage of the unique sex determining system of the model organism, *Pogona vitticeps*, to assess predictions of this hypothesis. *P. vitticeps* has ZZ male: ZW female sex chromosomes whose influence can be overridden in genetic males by high temperatures, causing male-to-female sex reversal. We compare a developmental transcriptome series of ZWf females and temperature sex reversed ZZf females. We demonstrate that early developmental cascades differ dramatically between genetically driven and thermally driven females, later converging to produce a common outcome (ovaries). We show that genes proposed as regulators of thermosensitive sex determination play a role in temperature sex reversal. Our study greatly advances the search for the mechanisms by which temperature determines sex.

**Author Summary:** In many reptiles and fish, environment can determine, or influence, the sex of developing embryos. How this happens at a molecular level that has eluded resolution for half a century of intensive research. We studied the bearded dragon, a lizard that has sex chromosomes (ZZ male and ZW female), but in which that temperature can override ZZ sex chromosomes to cause male to female sex reversal. This provides an unparalleled opportunity to disentangle, in the same species, the biochemical pathways required to make a female by these two different routes. We sequenced the transcriptomes of gonads from developing ZZ reversed and normal ZW dragon embryos and discovered that different sets of genes are active in ovary development driven by genotype or temperature. Females whose sex was initiated by temperature showed a transcriptional profile consistent with the recently-proposed Calcium-Redox hypotheses of cellular temperature sensing. These findings are an important for understanding how the environment influences the development of sex, and more generally how the environment can epigenetically modify the action of genes.
