## supplementary file S7 for "Two transcriptionally distinct pathways drive female development in a reptile with both genetic and temperature dependent sex determination"

### Sheet: Sheet1
Sample_ID	Accession_ID	Temperature	Genotype	Parental_Cross	Stage	Clutch	Replicate	Biosample_Accession
28_ZW_het_s1_c3_b	SW_28ZWC3_1bGonad_1	28	ZW	het	Stage_6	c3	b	SAMN17765903
28_ZW_het_s1_c1_c	SW_28ZWC1_1cGonad_1	28	ZW	het	Stage_6	c1	c	SAMN17765904
28_ZW_het_s1_c1_a	SW_28ZWC1_1aGonad_1	28	ZW	het	Stage_6	c1	a	SAMN17765905
28_ZW_het_s1_c3_c	SW_28ZWC3_1cGonad_1	28	ZW	het	Stage_6	c3	c	SAMN17765906
28_ZZ_hom_s1_c1_b	SW_28ZWC1_1bGonad_1	28	ZW	het	Stage_6	c1	b	SAMN17765907
28_ZW_het_s1_c6_a	SW_28ZWC6_1aGonad_1	28	ZW	het	Stage_6	c6	a	SAMN17765908
28_ZW_het_s1_c3_a	SW_28ZWC3_1aGonad_1	28	ZW	het	Stage_6	c3	a	SAMN17765909
36_ZZ_hom_s1_c2_a	SW_36C2_1aGonad_1	36	ZZ	hom	Stage_6	c2	a	SAMN17765910
36_ZZ_hom_s1_c1_b	SW_36C1_1bGonad_1	36	ZZ	hom	Stage_6	c1	b	SAMN17765911
36_ZZ_hom_s1_c9_a	SW_36C9_1a_Gonad_1	36	ZZ	hom	Stage_6	c9	a	SAMN17765912
36_ZZ_hom_s1_c1_a	SW_36C1_1aGonad_1	36	ZZ	hom	Stage_6	c1	a	SAMN17765913
36_ZZ_hom_s1_c9_b	SW_36C9_1b_Gonad_1	36	ZZ	hom	Stage_6	c9	b	SAMN17765914
36_ZZ_hom_s1_c2_b	SW_36C2_1bGonad_1	36	ZZ	hom	Stage_6	c2	b	SAMN17765915
28_ZW_het_s2_c3_c	SW_28ZWC3_2cGonad_1	28	ZW	het	Stage_12	c3	c	SAMN17765916
28_ZW_het_s2_c1_c	SW_28ZWC1_2cGonad_1	28	ZW	het	Stage_12	c1	c	SAMN17765917
28_ZW_het_s2_c1_d	SW_28ZWC1_2dGonad_1	28	ZW	het	Stage_12	c1	d	SAMN17765918
28_ZW_het_s2_c1_b	SW_28ZWC1_2bGonad_1	28	ZW	het	Stage_12	c1	b	SAMN17765919
28_ZW_het_s2_c3_a	SW_28ZWC3_2aGonad_1	28	ZW	het	Stage_12	c3	a	SAMN17765920
28_ZW_het_s2_c6_b	28ZWC6_2bGonad 1	28	ZW	het	Stage_12	c6	b	SAMN17765921
28_ZW_het_s2_c2_c	SW_28ZWC2_2cGonad_1	28	ZW	het	Stage_12	c2	c	SAMN17765922
28_ZW_het_s2_c3_d	SW_28ZWC3_2dGonad_1	28	ZW	het	Stage_12	c3	d	SAMN17765923
28_ZW_het_s2_c2_a	SW_28ZWC2_2aGonad_1	28	ZW	het	Stage_12	c2	a	SAMN17765924
36_ZZ_hom_s2_c1_a	SW_36C1_2aGonad_1	36	ZZ	hom	Stage_12	c1	a	SAMN17765925
36_ZZ_hom_s2_c2_c	SW_36C2_2cGonad_1	36	ZZ	hom	Stage_12	c2	c	SAMN17765926
36_ZZ_hom_s2_c2_d	SW_36C2_2dGonad_1	36	ZZ	hom	Stage_12	c2	d	SAMN17765927
36_ZZ_hom_s2_c2_b	SW_36C2_2bGonad_1	36	ZZ	hom	Stage_12	c2	b	SAMN17765928
36_ZZ_hom_s2_c1_b	SW_36C1_2bGonad_1	36	ZZ	hom	Stage_12	c1	b	SAMN17765929
36_ZZ_hom_s2_c9_a	SW_36C9_2a_Gonad_1	36	ZZ	hom	Stage_12	c9	a	SAMN17765930
28_ZW_het_s3_c3_a	28ZWC3_3aGonad 1	28	ZW	het	Stage_15	c3	a	SAMN17765931
28_ZW_het_s3_c1_c	SW_28ZWC1_3cGonad_1	28	ZW	het	Stage_15	c1	c	SAMN17765932
28_ZW_het_s3_E8	SW_3506zw:18:1:8_Gonad 1	28	ZW	het	Stage_15	c10	a	SAMN17765933
28_ZW_het_s3_E10	SW_3506zw:18:1:10_Gonad 1	28	ZW	het	Stage_15	c10	b	SAMN17765934
36_ZZ_hom_s3_c1_a	SW_36C1_3aGonad_1	36	ZZ	hom	Stage_15	c1	a	SAMN17765935
36_ZZ_hom_s3_c1_b	SW_36C1_3bGonad_1	36	ZZ	hom	Stage_15	c1	b	SAMN17765936
36_ZZ_hom_s3_c9_b	SW_36C9_3b_Gonad_1	36	ZZ	hom	Stage_15	c9	b	SAMN17765937
36_ZZ_hom_s3_c2_b	SW_36C2_3bGonad_1	36	ZZ	hom	Stage_15	c2	b	SAMN17765938
36_ZZ_hom_s3_c2_a	SW_36C2_3aGonad_1	36	ZZ	hom	Stage_15	c2	a	SAMN17765939
36_ZZ_hom_s3_c9_a	SW_36C9_3a_Gonad_1	36	ZZ	hom	Stage_15	c9	a	SAMN17765940
36_ZZ_hom_s3_c2_c	SW_36C2_3cGonad_1	36	ZZ	hom	Stage_15	c2	c	SAMN17765941
