## supplementary file S8 for "Two transcriptionally distinct pathways drive female development in a reptile with both genetic and temperature dependent sex determination"

### Sheet: Sheet1
AMH
t	df	p-value
-2.8201	7	0.02577
DMRT1
t	df	p-value
-5.097	7	0.001404
SOX9
t	df	p-value
-6.3851	7	0.003725
CYP19A1
t	df	p-value
2.1844	7	0.06522
CYP17A1
t	df	p-value
2.711	7	0.03016
FOXL2
t	df	p-value
2.2969	7	0.05524
