## supplementary file S9 for "Two transcriptionally distinct pathways drive female development in a reptile with both genetic and temperature dependent sex determination"

### Sheet: Clutch 9 Male Genes
AMH Stage 6						SOX9 Stage 6						DMRT1 Stage 6
	diff	lwr	upr	p adj			diff	lwr	upr	p adj			diff	lwr	upr	p adj
c2-c1	52.293	-414.04	518.626	0.994246		c2-c1	-21.48	-103.537	60.5766	0.887559		c2-c1	3.939	0.0299537	7.84805	0.0482326
c3-c1	84.6247	-322.424	491.673	0.946357		c3-c1	9.54333	-62.0815	81.1682	0.988997		c3-c1	-2.63267	-6.04476	0.779429	0.146682
c6-c1	-11.342	-621.915	599.231	0.999995		c6-c1	54.34	-53.0973	161.777	0.459805		c6-c1	0.044	-5.07414	5.16214	1
c9-c1	2235.11	1768.78	2701.44	1.31283e-06		c9-c1	291.635	209.578	373.692	1.27677e-05		c9-c1	121.579	117.67	125.488	5.16e-14
c3-c2	32.3317	-476.479	541.142	0.999364		c3-c2	31.0233	-58.5078	120.554	0.753544		c3-c2	-6.57167	-10.8368	-2.30655	0.00462831
c6-c2	-63.635	-746.276	619.006	0.997164		c6-c2	75.82	-44.2986	195.939	0.276539		c6-c2	-3.895	-9.61726	1.82726	0.222356
c9-c2	2182.82	1625.44	2740.19	6.15328e-06		c9-c2	313.115	215.039	411.191	2.86344e-05		c9-c2	117.64	112.968	122.312	5.18e-14
c6-c3	-95.9667	-739.567	547.634	0.983342		c6-c3	44.7967	-68.4522	158.046	0.662559		c6-c3	2.67667	-2.71833	8.07166	0.476449
c9-c3	2150.48	1641.67	2659.29	3.47166e-06		c9-c3	282.092	192.561	371.623	3.16092e-05		c9-c3	124.212	119.947	128.477	5.16e-14
c9-c6	2246.45	1563.81	2929.09	2.28009e-05		c9-c6	237.295	117.176	357.414	0.000911878		c9-c6	121.535	115.813	127.257	1.29e-13
AMH Stage 12						SOX9 Stage 12						DMRT1 Stage 12
	diff	lwr	upr	p adj			diff	lwr	upr	p adj			diff	lwr	upr	p adj
c2-c1	-51.408	-147.617	44.8008	0.444711		c2-c1	-4.958	-27.7127	17.7967	0.94774		c2-c1	-22.87	-47.0693	1.32934	0.0661634
c3-c1	31.8567	-79.2356	142.949	0.873422		c3-c1	15.8587	-10.4162	42.1336	0.337438		c3-c1	-18.2513	-46.1943	9.69166	0.272458
c6-c1	-80.98	-247.618	85.6584	0.529237		c6-c1	-6.688	-46.1003	32.7243	0.978289		c6-c1	-19.128	-61.0425	22.7865	0.583503
c9-c1	6710.49	6543.85	6877.13	3.18e-14		c9-c1	73.512	34.0997	112.924	0.000808089		c9-c1	28.242	-13.6725	70.1565	0.248432
c3-c2	83.2647	-27.8276	194.357	0.174686		c3-c2	20.8167	-5.45822	47.0916	0.142105		c3-c2	4.61867	-23.3243	32.5617	0.980264
c6-c2	-29.572	-196.21	137.066	0.974491		c6-c2	-1.73	-41.1423	37.6823	0.999883		c6-c2	3.742	-38.1725	45.6565	0.998084
c9-c2	6761.9	6595.26	6928.54	3.18e-14		c9-c2	78.47	39.0577	117.882	0.000478772		c9-c2	51.112	9.19751	93.0265	0.0163751
c6-c3	-112.837	-288.489	62.8157	0.285705		c6-c3	-22.5467	-64.0909	18.9976	0.430787		c6-c3	-0.876667	-45.0584	43.3051	0.999995
c9-c3	6678.63	6502.98	6854.29	3.18e-14		c9-c3	57.6533	16.1091	99.1976	0.00711818		c9-c3	46.4933	2.31158	90.6751	0.0382679
c9-c6	6791.47	6576.34	7006.6	3.18e-14		c9-c6	80.2	29.3189	131.081	0.0029104		c9-c6	47.37	-6.74138	101.481	0.0941019
AMH Stage 15						SOX9 Stage 15						DMRT1 Stage 15
	diff	lwr	upr	p adj			diff	lwr	upr	p adj			diff	lwr	upr	p adj
c2-c1	-1525.23	-15603.3	12552.9	0.995706		c2-c1	-77.6567	-735.341	580.028	0.993661		c2-c1	-28.3033	-259.57	202.964	0.99256
c3-c1	-1638.73	-21548.2	18270.7	0.998806		c3-c1	-126.883	-1056.99	803.223	0.988011		c3-c1	-62.2067	-389.268	264.854	0.953126
c9-c1	5090.33	-10649.5	20830.1	0.738808		c9-c1	4.61667	-730.697	739.93	1		c9-c1	4.94333	-253.621	263.508	0.999999
E10-c1	-1456.27	-21365.7	18453.2	0.99932		E10-c1	-140.873	-1070.98	789.233	0.981262		E10-c1	-18.7667	-345.828	308.294	0.99979
E8-c1	-1615.04	-21524.5	18294.4	0.998885		E8-c1	-139.483	-1069.59	790.623	0.982028		E8-c1	-69.2667	-396.328	257.794	0.93002
c3-c2	-113.503	-20022.9	19795.9	1		c3-c2	-49.2267	-979.333	880.88	0.999858		c3-c2	-33.9033	-360.964	293.158	0.996492
c9-c2	6615.56	-9124.23	22355.3	0.538241		c9-c2	82.2733	-653.04	817.587	0.995028		c9-c2	33.2467	-225.318	291.811	0.990741
E10-c2	68.9567	-19840.5	19978.4	1		E10-c2	-63.2167	-993.323	866.89	0.999522		E10-c2	9.53667	-317.524	336.598	0.999993
E8-c2	-89.8133	-19999.2	19819.6	1		E8-c2	-61.8267	-991.933	868.28	0.99957		E8-c2	-40.9633	-368.024	286.098	0.991756
c9-c3	6729.06	-14388.1	27846.2	0.748563		c9-c3	131.5	-855.027	1118.03	0.989159		c9-c3	67.15	-279.751	414.051	0.949874
E10-c3	182.46	-24201.5	24566.4	1		E10-c3	-13.99	-1153.13	1125.15	1		E10-c3	43.44	-357.126	444.006	0.995686
E8-c3	23.69	-24360.3	24407.7	1		E8-c3	-12.6	-1151.74	1126.54	1		E8-c3	-7.06	-407.626	393.506	0.999999
E10-c9	-6546.6	-27663.7	14570.5	0.766109		E10-c9	-145.49	-1132.02	841.037	0.983255		E10-c9	-23.71	-370.611	323.191	0.999509
E8-c9	-6705.37	-27822.5	14411.8	0.750856		E8-c9	-144.1	-1130.63	842.427	0.983923		E8-c9	-74.21	-421.111	272.691	0.927437
E8-E10	-158.77	-24542.7	24225.2	1		E8-E10	1.39	-1137.75	1140.53	1		E8-E10	-50.5	-451.066	350.066	0.991513
